# Fetal programming by the parental microbiome of offspring behavior, and DNA methylation and gene expression within the hippocampus

**DOI:** 10.1101/2024.04.12.589237

**Authors:** Kevin L. Gustafson, Susheel Bhanu Busi, Zachary L. McAdams, Rachael E. McCorkle, Pavlo Khodakivskyi, Nathan J. Bivens, Daniel J. Davis, Murugesan Raju, Lyndon M. Coghill, Elena A. Goun, James Amos-Landgraf, Craig L. Franklin, Paul Wilmes, Rene Cortese, Aaron C. Ericsson

**Affiliations:** Department of Veterinary Pathobiology, College of Veterinary Medicine, University of Missouri, Columbia, MO, 65201, USA; UK Centre for Ecology and Hydrology, Wallingford, Oxfordshire, OX10 8BB, UK; College of Veterinary Medicine, University of Missouri, Columbia, MO, 65211, USA; Department of Chemistry, College of Arts and Science, University of Missouri, Columbia, MO, 65211, USA; University of Missouri Genomics Technology Core, University of Missouri, Columbia, MO, 65211, USA; University of Missouri Bioinformatics and Analytics Core, University of Missouri, Columbia, MO, 65211, USA; Department of Life Sciences and Medicine, Faculty of Science, Technology and Medicine, University of Luxembourg, L-4362 Esch-sur-Alzette, Luxembourg; Department of Child Health & Obstetrics, Gynecology, and Women’s Health, School of Medicine, University of Missouri, Columbia, MO, 65212, USA

**Keywords:** Fetal programming, Maternal microbiome, Gut-brain axis, DNA methylation, Hippocampus, Gene expression, Bile acids, Neurodevelopment

## Abstract

**Background:** The microorganisms colonizing the gastrointestinal tract of animals, collectively referred to as the gut microbiome, affect numerous host behaviors dependent on the central nervous system (CNS). Studies comparing germ-free mice to normally colonized mice have demonstrated influences of the microbiome on anxiety-related behaviors, voluntary activity, and gene expression in the CNS. Additionally, there is epidemiologic evidence supporting an intergenerational influence of the maternal microbiome on neurodevelopment of offspring and behavior later in life. There is limited experimental evidence however directly linking the maternal microbiome to long-term neurodevelopmental outcomes, or knowledge regarding mechanisms responsible for such effects.

**Results:** Here we show that that the maternal microbiome has a dominant influence on several offspring phenotypes including anxiety-related behavior, voluntary activity, and body weight. Adverse outcomes in offspring were associated with features of the maternal microbiome including bile salt hydrolase activity gene expression (*bsh*), abundance of certain bile acids, and hepatic expression of *Slc10a1*. In cross-foster experiments, offspring resembled their birth dam phenotypically, despite faithful colonization in the postnatal period with the surrogate dam microbiome. Genome-wide methylation analysis of hippocampal DNA identified microbiome-associated differences in methylation of 196 loci in total, 176 of which show conserved profiles between mother and offspring. Further, single-cell transcriptional analysis revealed accompanying differences in expression of several differentially methylated genes within certain hippocampal cell clusters, and vascular expression of genes associated with bile acid transport.

Inferred cell-to-cell communication in the hippocampus based on coordinated ligand-receptor expression revealed differences in expression of neuropeptides associated with satiety.

**Conclusions:** Collectively, these data provide proof-of-principle that the maternal gut microbiome has a dominant influence on the neurodevelopment underlying certain offspring behaviors and activities, and selectively affects genome methylation and gene expression in the offspring CNS in conjunction with that neurodevelopment.
