## Supplementary material for "Fetal programming by the parental microbiome of offspring behavior, and DNA methylation and gene expression within the hippocampus": Table S1

### Sheet: Sheet1
Gene	Left Primer	Right Primer
Asbt	TGGCTACCTCCTCCCTGATG	GCCAGGTTGTGTAGGAGGAT
β-Actin	ACCCTGTGCTGCTCACCGA	CTGGATGGCTACGTACATGGCT
Cyp7a1	AGCAACTAAACAACCTGCCAGTACTA	GTCCGGATATTCAAGGATGCA
Fxr	CTTGATGTGCTACAAAAGCTGTG	ACTCTCCAAGACATCAGCATCTC
Gpbar-1	GAGCGTCGCCCACCACTAGG	CGCTGATCACCCAGCCCCATG
Ost-β	AGATGCGGCTCCTTGGAATTA	TGGCAGAAAGACAAGTGATG
S1pr2	TTTTAAAATTGGGACAGGGT	TTCTCCACAGGATTTAGCAA
Slc10a1	TGGCTACCTCCTCCCTGATG	GCCAGGTTGTGTAGGAGGAT
