## Supplementary material for "Fetal programming by the parental microbiome of offspring behavior, and DNA methylation and gene expression within the hippocampus": Table S2

### Sheet: family_wilcoxon_res
Family	GMLow Avg	GMLow SD	GMHigh Avg	GMHigh SD	Wilcox Rank Sum Test p-value	Benjamini-Hochberg Adjusted p-value	Enriched
Bacteroidota_Marinifilaceae	0.00609656	0.00264558	0.0320543	0.0145463	7.4e-07	3.7e-05	GM_High
Cyanobacteria_Gastranaerophilales	0	0	0.00123142	0.000993624	1.03e-05	0.000103	GM_High
Deferribacterota_Deferribacteraceae	0	0	0.0100265	0.0119806	1.03e-05	0.000103	GM_High
Desulfobacterota_Desulfovibrionaceae	0	0	0.00203133	0.00114895	1.03e-05	0.000103	GM_High
Firmicutes_Acholeplasmataceae	0.0222699	0.014626	0	0	1.03e-05	0.000103	GM_Low
Firmicutes_Clostridia_vadinBB60_group	0.0269238	0.00992218	0.0626169	0.0176303	2.22e-05	0.000185	GM_High
Firmicutes_Clostridiaceae	0	0	0.00319448	0.00371814	3.76e-05	0.000268571	GM_High
Firmicutes_Lachnospiraceae	0.584943	0.092307	0.395112	0.0845893	0.000201	0.00125625	GM_Low
Firmicutes_Erysipelatoclostridiaceae	7.98619e-05	5.34775e-05	0	0	0.000376	0.001915	GM_Low
Patescibacteria_Saccharimonadaceae	0.00163588	0.000911598	0.000541	0.000259486	0.000383	0.001915	GM_Low
Firmicutes_Clostridia_UCG-014	0.000493341	0.00035934	0.00700724	0.00889086	0.00073	0.00331818	GM_High
Bacteroidota_Bacteroidaceae	0.0306489	0.0180985	0.0137466	0.00728159	0.00232	0.00966667	GM_Low
Firmicutes_UCG-010	0	0	8.75905e-05	9.64923e-05	0.00285	0.0109615	GM_High
Bacteroidota_Prevotellaceae	0.00106783	0.000723068	0.00408197	0.00289206	0.00323	0.0115357	GM_High
Firmicutes_[Eubacterium]_coprostanoligenes_group	0.000472731	0.000475529	0.00121081	0.00054579	0.00385	0.0128333	GM_High
Firmicutes_Lactobacillaceae	0.0143404	0.0163067	0.053407	0.0428447	0.00681	0.0212813	GM_High
Firmicutes_Christensenellaceae	2.18976e-05	5.61038e-05	0.000167452	0.000156086	0.00902	0.0265294	GM_High
Firmicutes_Anaerovoracaceae	0.00109617	0.000627023	0.000481748	0.00020515	0.0101	0.0280556	GM_Low
Actinobacteriota_Bifidobacteriaceae	0	0	0.000247314	0.000390705	0.0165	0.04125	GM_High
Verrucomicrobiota_Akkermansiaceae	2.06095e-05	3.11476e-05	0	0	0.0165	0.04125	GM_Low
Bacteroidota_Rikenellaceae	0.139225	0.0641971	0.208237	0.0439168	0.0205	0.0488095	GM_High
Cyanobacteria_Chloroplast	8.24381e-05	0.000134967	0.000211248	0.000170007	0.0424	0.0963636	GM_High
Firmicutes_RF39	0.00603602	0.0051797	0.00953963	0.00585903	0.0519	0.112826	GM_High
Proteobacteria_Sutterellaceae	0.00163975	0.00232618	0.00379602	0.00316721	0.0644	0.134167	GM_High
Bacteroidota_Muribaculaceae	0.0566466	0.0355372	0.0985419	0.0706989	0.0684	0.1368	GM_High
Firmicutes_Monoglobaceae	0	0	2.06095e-05	3.86194e-05	0.0788	0.151538	GM_High
Firmicutes_Ruminococcaceae	0.0200878	0.00540496	0.0169114	0.00802895	0.101	0.187037	GM_Low
Firmicutes_Oscillospirales	1.80333e-05	2.78333e-05	2.57619e-06	8.92419e-06	0.112	0.2	GM_Low
Firmicutes_Peptococcaceae	0.00172218	0.000720721	0.0016333	0.00190175	0.128	0.213333	GM_Low
Proteobacteria_Mitochondria	0.00034521	0.000476345	0.000738079	0.000577719	0.125	0.213333	GM_High
Firmicutes_Carnobacteriaceae	0	0	1.80333e-05	4.21168e-05	0.166	0.267742	GM_High
Firmicutes_Oscillospiraceae	0.0722467	0.0156366	0.0618402	0.0250933	0.178	0.278125	GM_Low
Firmicutes_Butyricicoccaceae	0.00742072	0.00324399	0.00590077	0.00275485	0.291	0.440909	GM_Low
Firmicutes_Bacillaceae	3.09143e-05	0.00010709	0	0	0.359	0.472368	GM_Low
Firmicutes_Hungateiclostridiaceae	0	0	3.86429e-06	1.33863e-05	0.359	0.472368	GM_High
Proteobacteria_Beijerinckiaceae	0	0	2.57619e-06	8.92419e-06	0.359	0.472368	GM_High
Proteobacteria_Burkholderiales	0	0	3.86429e-06	1.33863e-05	0.359	0.472368	GM_High
Proteobacteria_Oxalobacteraceae	3.86429e-06	1.33863e-05	0	0	0.359	0.472368	GM_Low
Actinobacteriota_Atopobiaceae	0.000100471	0.00017494	0.000173893	0.000497262	0.537	0.634884	GM_High
Firmicutes_Clostridia	3.09143e-05	5.31379e-05	3.73548e-05	4.68182e-05	0.54	0.634884	GM_High
Firmicutes_Erysipelotrichaceae	0.00272432	0.00586901	0.00231728	0.00271407	0.514	0.634884	GM_Low
Firmicutes_Firmicutes	3.86429e-06	1.33863e-05	2.18976e-05	6.26862e-05	0.546	0.634884	GM_High
Firmicutes_Streptococcaceae	6.44048e-06	1.53985e-05	2.57619e-06	8.92419e-06	0.546	0.634884	GM_Low
Bacteroidota_Bacteroidales	5.15238e-06	1.20334e-05	3.86429e-06	1.33863e-05	0.651	0.739773	GM_Low
Bacteria_Bacteria	3.9931e-05	7.3824e-05	5.28119e-05	7.97636e-05	0.715	0.794444	GM_High
Proteobacteria_uncultured	0.000377412	0.000457322	0.000870753	0.00123255	0.746	0.81087	GM_High
Actinobacteriota_Eggerthellaceae	0.00053456	0.000227885	0.000731638	0.000709571	0.795	0.845745	GM_High
Firmicutes_Staphylococcaceae	1.2881e-05	3.28447e-05	0.0002705	0.00073167	0.894	0.93125	GM_High
Bacteroidota_Tannerellaceae	0.000546152	0.000256483	0.000868176	0.00091236	0.977	0.996939	GM_High
Actinobacteriota_Corynebacteriaceae	1.2881e-06	4.46209e-06	2.57619e-06	8.92419e-06	1	1	GM_High
