## Supplementary material for "Fetal programming by the parental microbiome of offspring behavior, and DNA methylation and gene expression within the hippocampus": Table S3

### Sheet: genus_rel_abund_wilcoxon_res_bh
Genus	Log2FC	Benjamini-Hochberg corrected GMp-value	Enriched
Bacteria.Bacteroidota.Bacteroidia.Bacteroidales.Marinifilaceae.Odoribacter	2.39149	6.88813e-05	GMHigh
Bacteria.Bacteroidota.Bacteroidia.Bacteroidales.Prevotellaceae.Alloprevotella	7.37576	6.88813e-05	GMHigh
Bacteria.Bacteroidota.Bacteroidia.Bacteroidales.Rikenellaceae.Rikenella	8.09628	6.88813e-05	GMHigh
Bacteria.Bacteroidota.Bacteroidia.Bacteroidales.Rikenellaceae.Rikenellaceae_RC9_gut_group	9.8346	6.88813e-05	GMHigh
Bacteria.Cyanobacteria.Vampirivibrionia.Gastranaerophilales.Gastranaerophilales.Gastranaerophilales	6.3339	6.88813e-05	GMHigh
Bacteria.Deferribacterota.Deferribacteres.Deferribacterales.Deferribacteraceae.Mucispirillum	9.34356	6.88813e-05	GMHigh
Bacteria.Desulfobacterota.Desulfovibrionia.Desulfovibrionales.Desulfovibrionaceae.Bilophila	5.62205	6.88813e-05	GMHigh
Bacteria.Desulfobacterota.Desulfovibrionia.Desulfovibrionales.Desulfovibrionaceae.Desulfovibrio	6.39518	6.88813e-05	GMHigh
Bacteria.Firmicutes.Bacilli.Acholeplasmatales.Acholeplasmataceae.Anaeroplasma	-10.4936	6.88813e-05	GMLow
Bacteria.Firmicutes.Clostridia.Lachnospirales.Lachnospiraceae.Lachnoclostridium	-1.16588	6.88813e-05	GMLow
Bacteria.Firmicutes.Clostridia.Lachnospirales.Lachnospiraceae.Lachnospiraceae	-1.21433	6.88813e-05	GMLow
Bacteria.Firmicutes.Clostridia.Lachnospirales.Lachnospiraceae.Lachnospiraceae_FCS020_group	-1.65603	6.88813e-05	GMLow
Bacteria.Firmicutes.Clostridia.Oscillospirales.Butyricicoccaceae.UCG-009	6.00562	6.88813e-05	GMHigh
Bacteria.Firmicutes.Clostridia.Oscillospirales.Oscillospiraceae.NK4A214_group	5.26053	6.88813e-05	GMHigh
Bacteria.Firmicutes.Clostridia.Oscillospirales.Oscillospiraceae.Oscillospira	-1.56414	6.88813e-05	GMLow
Bacteria.Firmicutes.Clostridia.Peptococcales.Peptococcaceae.Peptococcus	4.98489	6.88813e-05	GMHigh
Bacteria.Firmicutes.Clostridia.Clostridia_vadinBB60_group.Clostridia_vadinBB60_group.Clostridia_vadinBB60_group	1.2172	0.000139729	GMHigh
Bacteria.Firmicutes.Clostridia.Lachnospirales.Lachnospiraceae.Marvinbryantia	5.70618	0.000172983	GMHigh
Bacteria.Firmicutes.Clostridia.Clostridiales.Clostridiaceae.Candidatus_Arthromitus	7.69813	0.000191581	GMHigh
Bacteria.Firmicutes.Clostridia.Lachnospirales.Lachnospiraceae.Lachnospiraceae_UCG-010	-2.55269	0.000191581	GMLow
Bacteria.Firmicutes.Clostridia.Oscillospirales.Ruminococcaceae.Incertae_Sedis	-1.77316	0.000191581	GMLow
Bacteria.Firmicutes.Clostridia.Lachnospirales.Lachnospiraceae.Lachnospiraceae_UCG-004	-2.14764	0.000223241	GMLow
Bacteria.Firmicutes.Clostridia.Lachnospirales.Lachnospiraceae.A2	-1.44914	0.000333561	GMLow
Bacteria.Firmicutes.Bacilli.Erysipelotrichales.Erysipelotrichaceae.uncultured	2.95533	0.000548375	GMHigh
Bacteria.Firmicutes.Clostridia.Peptostreptococcales-Tissierellales.Anaerovoracaceae.Family_XIII_UCG-001	-1.01819	0.001284	GMLow
Bacteria.Firmicutes.Bacilli.Erysipelotrichales.Erysipelatoclostridiaceae.Erysipelatoclostridiaceae	-2.52356	0.00151781	GMLow
Bacteria.Patescibacteria.Saccharimonadia.Saccharimonadales.Saccharimonadaceae.Candidatus_Saccharimonas	-1.56929	0.00151781	GMLow
Bacteria.Firmicutes.Clostridia.Lachnospirales.Lachnospiraceae.Tyzzerella	-1.63698	0.00223936	GMLow
Bacteria.Firmicutes.Clostridia.Clostridia_UCG-014.Clostridia_UCG-014.Clostridia_UCG-014	3.78686	0.00269345	GMHigh
Bacteria.Firmicutes.Clostridia.Peptostreptococcales-Tissierellales.Anaerovoracaceae.[Eubacterium]_brachy_group	-2.46366	0.00367367	GMLow
Bacteria.Bacteroidota.Bacteroidia.Bacteroidales.Tannerellaceae.Tannerellaceae	-1.39314	0.00686871	GMLow
Bacteria.Bacteroidota.Bacteroidia.Bacteroidales.Bacteroidaceae.Bacteroides	-1.15587	0.0077575	GMLow
Bacteria.Bacteroidota.Bacteroidia.Bacteroidales.Tannerellaceae.Parabacteroides	5.47032	0.00874343	GMHigh
Bacteria.Firmicutes.Clostridia.Lachnospirales.Lachnospiraceae.Dorea	4.79008	0.00874343	GMHigh
Bacteria.Firmicutes.Clostridia.Oscillospirales.UCG-010.UCG-010	2.73697	0.00874343	GMHigh
Bacteria.Firmicutes.Clostridia.Oscillospirales.Oscillospiraceae.Intestinimonas	-0.932834	0.0105217	GMLow
Bacteria.Firmicutes.Clostridia.Oscillospirales.[Eubacterium]_coprostanoligenes_group.[Eubacterium]_coprostanoligenes_group	1.32876	0.0111338	GMHigh
Bacteria.Firmicutes.Bacilli.Lactobacillales.Lactobacillaceae.Lactobacillus	1.89581	0.0186838	GMHigh
Bacteria.Firmicutes.Clostridia.Oscillospirales.Ruminococcaceae.Ruminococcaceae	-0.910706	0.0186838	GMLow
Bacteria.Firmicutes.Clostridia.Lachnospirales.Lachnospiraceae.[Eubacterium]_ventriosum_group	2.41504	0.0188052	GMHigh
Bacteria.Firmicutes.Clostridia.Lachnospirales.Lachnospiraceae.Acetatifactor	2.87915	0.0188685	GMHigh
Bacteria.Firmicutes.Clostridia.Christensenellales.Christensenellaceae.uncultured	2.15325	0.0248837	GMHigh
Bacteria.Firmicutes.Clostridia.Peptococcales.Peptococcaceae.uncultured	-0.564785	0.0248837	GMLow
Bacteria.Firmicutes.Clostridia.Lachnospirales.Lachnospiraceae.[Eubacterium]_xylanophilum_group	-0.722484	0.0344778	GMLow
Bacteria.Firmicutes.Clostridia.Lachnospirales.Lachnospiraceae.uncultured	0.672114	0.0344778	GMHigh
Bacteria.Firmicutes.Clostridia.Oscillospirales.Ruminococcaceae.uncultured	0.839694	0.0355891	GMHigh
Bacteria.Actinobacteriota.Actinobacteria.Bifidobacteriales.Bifidobacteriaceae.Bifidobacterium	4.08746	0.0360306	GMHigh
Bacteria.Actinobacteriota.Coriobacteriia.Coriobacteriales.Eggerthellaceae.Gordonibacter	-1.45943	0.0360306	GMLow
Bacteria.Verrucomicrobiota.Verrucomicrobiae.Verrucomicrobiales.Akkermansiaceae.Akkermansia	-1.22239	0.0360306	GMLow
Bacteria.Firmicutes.Clostridia.Peptostreptococcales-Tissierellales.Anaerovoracaceae.Anaerovorax	-2.07529	0.060562	GMLow
Bacteria.Firmicutes.Clostridia.Lachnospirales.Lachnospiraceae.Roseburia	-0.46637	0.0696549	GMLow
Bacteria.Cyanobacteria.Cyanobacteriia.Chloroplast.Chloroplast.Chloroplast	1.2115	0.0872462	GMHigh
Bacteria.Firmicutes.Bacilli.RF39.RF39.RF39	0.658984	0.104779	GMHigh
Bacteria.Bacteroidota.Bacteroidia.Bacteroidales.Rikenellaceae.Alistipes	0.447945	0.11407	GMHigh
Bacteria.Firmicutes.Clostridia.Lachnospirales.Lachnospiraceae.GCA-900066575	0.635778	0.11407	GMHigh
Bacteria.Firmicutes.Clostridia.Lachnospirales.Lachnospiraceae.Lachnospiraceae_NK4A136_group	-0.41134	0.11407	GMLow
Bacteria.Proteobacteria.Gammaproteobacteria.Burkholderiales.Sutterellaceae.Parasutterella	1.20334	0.120891	GMHigh
Bacteria.Bacteroidota.Bacteroidia.Bacteroidales.Muribaculaceae.Muribaculaceae	0.804466	0.124047	GMHigh
Bacteria.Firmicutes.Clostridia.Oscillospirales.Butyricicoccaceae.Butyricicoccus	-0.593861	0.124047	GMLow
Bacteria.Actinobacteriota.Coriobacteriia.Coriobacteriales.Eggerthellaceae.uncultured	-1.10434	0.135994	GMLow
Bacteria.Firmicutes.Clostridia.Lachnospirales.Lachnospiraceae.Lachnospiraceae_UCG-006	-1.21489	0.135994	GMLow
Bacteria.Firmicutes.Clostridia.Monoglobales.Monoglobaceae.Monoglobus	1.22239	0.135994	GMHigh
Bacteria.Firmicutes.Clostridia.Oscillospirales.Ruminococcaceae.Harryflintia	0.0985638	0.136043	GMHigh
Bacteria.Firmicutes.Clostridia.Lachnospirales.Lachnospiraceae.Lachnospiraceae_UCG-001	0.332105	0.148295	GMHigh
Bacteria.Firmicutes.Clostridia.Lachnospirales.Lachnospiraceae.ASF356	0.613958	0.174492	GMHigh
Bacteria.Firmicutes.Clostridia.Oscillospirales.Oscillospirales.Oscillospirales	-0.893085	0.181576	GMLow
Bacteria.Proteobacteria.Alphaproteobacteria.Rickettsiales.Mitochondria.Mitochondria	1.06301	0.199627	GMHigh
Bacteria.Firmicutes.Clostridia.Peptostreptococcales-Tissierellales.Anaerovoracaceae.Family_XIII_AD3011_group	0.61193	0.204559	GMHigh
Bacteria.Firmicutes.Bacilli.Lactobacillales.Carnobacteriaceae.Atopostipes	1.11548	0.250169	GMHigh
Bacteria.Firmicutes.Clostridia.Christensenellales.Christensenellaceae.Christensenellaceae	1.05889	0.250169	GMHigh
Bacteria.Firmicutes.Clostridia.Oscillospirales.Butyricicoccaceae.Butyricicoccaceae	0.807355	0.250169	GMHigh
Bacteria.Firmicutes.Clostridia.Oscillospirales.Oscillospiraceae.Oscillibacter	-0.278649	0.264528	GMLow
Bacteria.Firmicutes.Clostridia.Lachnospirales.Lachnospiraceae.Tuzzerella	-0.796467	0.344452	GMLow
Bacteria.Firmicutes.Clostridia.Oscillospirales.Oscillospiraceae.Colidextribacter	-0.0798093	0.42077	GMLow
Bacteria.Actinobacteriota.Actinobacteria.Corynebacteriales.Corynebacteriaceae.Lawsonella	0.222392	0.441529	GMHigh
Bacteria.Actinobacteriota.Actinobacteria.Corynebacteriales.Corynebacteriaceae.Turicella	-0.115477	0.441529	GMLow
Bacteria.Bacteroidota.Bacteroidia.Bacteroidales.Muribaculaceae.Muribaculum	0.428021	0.441529	GMHigh
Bacteria.Bacteroidota.Bacteroidia.Bacteroidales.Prevotellaceae.Prevotellaceae_UCG-001	0.512857	0.441529	GMHigh
Bacteria.Bacteroidota.Bacteroidia.Bacteroidales.Rikenellaceae.Rikenellaceae	0.222392	0.441529	GMHigh
Bacteria.Firmicutes.Bacilli.Bacillales.Bacillaceae.Bacillus	-1.58496	0.441529	GMLow
Bacteria.Firmicutes.Bacilli.Erysipelotrichales.Erysipelatoclostridiaceae.Erysipelatoclostridium	-0.5025	0.441529	GMLow
Bacteria.Firmicutes.Clostridia.Clostridia.Hungateiclostridiaceae.Hungateiclostridiaceae	0.321928	0.441529	GMHigh
Bacteria.Firmicutes.Clostridia.Lachnospirales.Lachnospiraceae.Lachnospiraceae_UCG-008	0.807355	0.441529	GMHigh
Bacteria.Firmicutes.Clostridia.Oscillospirales.Ruminococcaceae.Negativibacillus	0.321928	0.441529	GMHigh
Bacteria.Proteobacteria.Alphaproteobacteria.Rhizobiales.Beijerinckiaceae.Methylobacterium-Methylorubrum	0.222392	0.441529	GMHigh
Bacteria.Proteobacteria.Gammaproteobacteria.Burkholderiales.Burkholderiales.Burkholderiales	0.321928	0.441529	GMHigh
Bacteria.Proteobacteria.Gammaproteobacteria.Burkholderiales.Oxalobacteraceae.Oxalobacteraceae	-0.321928	0.441529	GMLow
Bacteria.Actinobacteriota.Coriobacteriia.Coriobacteriales.Eggerthellaceae.Enterorhabdus	0.609125	0.449886	GMHigh
Bacteria.Firmicutes.Clostridia.Oscillospirales.Oscillospiraceae.uncultured	-0.149314	0.52418	GMLow
Bacteria.Firmicutes.Clostridia.Oscillospirales.Oscillospiraceae.Oscillospiraceae	-0.196651	0.526678	GMLow
Bacteria.Actinobacteriota.Coriobacteriia.Coriobacteriales.Atopobiaceae.Coriobacteriaceae_UCG-002	0.707819	0.608563	GMHigh
Bacteria.Firmicutes.Bacilli.Lactobacillales.Streptococcaceae.Streptococcus	-0.280108	0.608563	GMLow
Bacteria.Firmicutes.Clostridia.Clostridia.Clostridia.Clostridia	0.187627	0.608563	GMHigh
Bacteria.Firmicutes.Clostridia.Lachnospirales.Lachnospiraceae.[Eubacterium]_oxidoreducens_group	-0.222392	0.608563	GMLow
Bacteria.Firmicutes.Clostridia.Peptostreptococcales-Tissierellales.Anaerovoracaceae.[Eubacterium]_nodatum_group	-0.809478	0.608563	GMLow
Bacteria.Firmicutes.Firmicutes.Firmicutes.Firmicutes.Firmicutes	0.95109	0.608563	GMHigh
Bacteria.Firmicutes.Clostridia.Oscillospirales.Ruminococcaceae.Ruminococcus	-0.554556	0.687227	GMLow
Bacteria.Bacteroidota.Bacteroidia.Bacteroidales.Bacteroidales.Bacteroidales	-0.0931094	0.710786	GMLow
Bacteria.Firmicutes.Bacilli.Erysipelotrichales.Erysipelotrichaceae.Erysipelotrichaceae	0.369695	0.764131	GMHigh
Bacteria.Bacteria.Bacteria.Bacteria.Bacteria.Bacteria	0.301656	0.76505	GMHigh
Bacteria.Proteobacteria.Alphaproteobacteria.Rhodospirillales.uncultured.uncultured	1.1736	0.790317	GMHigh
Bacteria.Firmicutes.Clostridia.Oscillospirales.Oscillospiraceae.UCG-005	-0.0837836	0.810892	GMLow
Bacteria.Firmicutes.Clostridia.Oscillospirales.Ruminococcaceae.Anaerotruncus	0.0485393	0.919369	GMHigh
Bacteria.Firmicutes.Bacilli.Staphylococcales.Staphylococcaceae.Staphylococcus	3.33498	0.919788	GMHigh
Bacteria.Firmicutes.Bacilli.Erysipelotrichales.Erysipelotrichaceae.Faecalibaculum	-0.660438	0.939783	GMLow
Bacteria.Firmicutes.Clostridia.Lachnospirales.Lachnospiraceae.Blautia	-1.05646	0.939783	GMLow
Bacteria.Firmicutes.Bacilli.Erysipelotrichales.Erysipelotrichaceae.Turicibacter	0.525461	0.965	GMHigh
