## Supplementary material for "Fetal programming by the parental microbiome of offspring behavior, and DNA methylation and gene expression within the hippocampus": Table S4

### Sheet: Feces All
Fecal Metabolite	Log2FC	Wilcox Rank Sum Test p-value	Enriched
beta-alanine	-1.45174	1.48e-06	GMLow
cysteine	1.05439	8.88e-06	GMHigh
nonanoic acid	0.844331	8.88e-06	GMHigh
linolenic acid	0.727967	1.41e-05	GMHigh
succinate	1.44822	2.22e-05	GMHigh
3-hydroxypropionate	0.936567	2.22e-05	GMHigh
ornithine	0.974479	7.17e-05	GMHigh
pimelate	-0.938882	7.17e-05	GMLow
ribose	-0.664431	0.000103	GMLow
glucose-6-phosphate	-3.00314	0.000201	GMLow
lactate	2.31871	0.000201	GMHigh
malonate	0.653217	0.000201	GMHigh
ribulose-5-phosphate	-2.24825	0.000201	GMLow
chenodeoxycholic acid	2.21898	0.000274	GMHigh
deoxycholic acid	1.02852	0.000274	GMHigh
proline	0.941086	0.000274	GMHigh
fructose-6-phosphate	-2.98341	0.000371	GMLow
serine	0.749264	0.000371	GMHigh
palmitate	0.565383	0.000496	GMHigh
malate	0.745803	0.000858	GMHigh
glycerate	1.53182	0.00111	GMHigh
pyruvate	0.938351	0.00183	GMHigh
alpha-ketoglutarate	-0.961482	0.00291	GMLow
butyrate	-1.37408	0.00291	GMLow
inotisol	1.6841	0.00556	GMHigh
leucine	1.2123	0.00681	GMHigh
asparagine	-0.6513	0.00829	GMLow
2-hydroxybutyrate	0.483233	0.00829	GMHigh
arachidonate	-0.405702	0.01	GMLow
indoleacetic acid	0.85267	0.01	GMHigh
glutamine	-0.612514	0.0121	GMLow
phenylalanine	0.881396	0.0121	GMHigh
mevalonic acid	-1.47929	0.0145	GMLow
alanine	0.534109	0.0173	GMHigh
isoleucine	0.857396	0.0173	GMHigh
2-hydroxyglutarate	-1.23281	0.0173	GMLow
creatinine	0.696474	0.0205	GMHigh
histamine	0.274276	0.0205	GMHigh
hypotaurine	0.730207	0.0205	GMHigh
methionine	0.383758	0.0205	GMHigh
valine	0.935225	0.0205	GMHigh
sedoheptulose-7-phosphate	0.663167	0.0242	GMHigh
alpha-keto-beta-methylvalerate	0.807778	0.0284	GMHigh
uracil	-0.608375	0.0284	GMLow
kynurenine	0.64829	0.0332	GMHigh
methyl malonate	0.862425	0.0332	GMHigh
alpha-ketoisocaproate	0.736182	0.0387	GMHigh
heptadecanoic acid	-0.457139	0.0449	GMLow
pantothenic acid	-0.759608	0.0449	GMLow
taurodeoxycholic acid	1.21258	0.0597
phosphoenolpyruvate	-0.306158	0.0684
fumarate	0.338052	0.078
lauric acid	0.136746	0.078
urea	1.0684	0.078
lithocholic acid	-0.661394	0.101
homoserine	0.251892	0.114
tryptamine	-0.530874	0.114
alpha-ketoisovalerate	0.400127	0.128
dihydroxyphenylalanine	0.888386	0.128
gamma-aminobutyric acid	0.347621	0.128
mannose	-0.340716	0.128
citrate	-0.57358	0.16
dihydroxyacetone phosphate	-0.161543	0.16
pterin	0.572051	0.16
3-phosphoglycerate	-0.212727	0.16
cholic Acid	1.39356	0.178
myristic acid	1.07994	0.178
aminoadipate	0.234078	0.219
adonitol	0.0920485	0.242
tryptophan	0.403241	0.242
beta-hydroxybutyrate-3-hydroxybutyrate	-0.984771	0.291
isocitrate	-0.567701	0.291
aspartate	0.419798	0.319
glucose	0.118821	0.319
heptanoic acid	0.140141	0.319
tyrosine	0.337105	0.319
n-acetylglutamine	0.29598	0.347
ribose-5-phosphate	0.352586	0.347
citrulline	0.0960706	0.41
o-phosphoethanolamine	-0.0841152	0.443
oxaloacetate	-0.10157	0.443
xanthine	-0.186565	0.443
methyl citrate	-0.126563	0.478
thymine	-0.342492	0.478
acetate	-0.070639	0.514
taurochenodeoxycholic acid	-0.378106	0.551
tryptophol	0.240986	0.551
3-hydroxyanthranilic_acid	-0.877035	0.551
beta-hydroxy-beta-methylbutyric acid	0.0803472	0.63
proprionate	0.0497543	0.63
taurolithocholic acid	-0.24578	0.63
glycocholic acid	-0.426682	0.671
glycine	0.13116	0.713
lysine	-0.0479922	0.713
threonine	-0.0487875	0.713
glycerol	0.168243	0.755
alpha-muricholic acid	0.628014	0.799
erythrose	0.031057	0.799
glutamate	-0.0701528	0.799
histidine	0.102783	0.843
pyridoxal	-0.010478	0.843
nicotinuric acid	-0.0138879	0.887
cholesterol	0.00310149	0.932
glyceraldehyde-3-phosphate	0.0154474	0.932
taurocholic acid	-0.453926	0.932
ursodeoxycholic acid	-0.220373	0.932
xylose	0.00227637	0.932
fructose	-0.0151299	1
tridecanoic acid	0.00743141	1

### Sheet: Feces Males
Fecal Metabolite	Log2FC	Wilcox Rank Sum Test p-value	Enriched
beta-alanine	-1.33513	0.00216	GMLow
chenodeoxycholic acid	3.24639	0.00216	GMHigh
cysteine	1.09616	0.00216	GMHigh
deoxycholic acid	1.91225	0.00216	GMHigh
hypotaurine	0.992499	0.00216	GMHigh
inotisol	1.11663	0.00216	GMHigh
lactate	3.40763	0.00216	GMHigh
linolenic acid	0.74251	0.00216	GMHigh
malate	1.08721	0.00216	GMHigh
malonate	0.736653	0.00216	GMHigh
ornithine	0.559681	0.00216	GMHigh
succinate	1.80808	0.00216	GMHigh
2-hydroxybutyrate	0.711142	0.00216	GMHigh
3-hydroxypropionate	1.19613	0.00216	GMHigh
gamma-aminobutyric acid	0.539725	0.00433	GMHigh
nonanoic acid	0.963281	0.00433	GMHigh
palmitate	0.79929	0.00433	GMHigh
phenylalanine	0.600947	0.00433	GMHigh
pimelate	-0.725375	0.00433	GMLow
butyrate	-1.59739	0.00866	GMLow
ribulose-5-phosphate	-1.96832	0.00866	GMLow
serine	0.62082	0.00866	GMHigh
asparagine	-1.07265	0.0152	GMLow
fumarate	0.560405	0.0152	GMHigh
glycerate	2.2837	0.0152	GMHigh
leucine	0.871397	0.0152	GMHigh
pterin	0.460433	0.0152	GMHigh
alpha-keto-beta-methylvalerate	0.975779	0.026	GMHigh
alpha-ketoisocaproate	1.23786	0.026	GMHigh
glucose-6-phosphate	-1.95975	0.026	GMLow
glycerol	0.548501	0.026	GMHigh
histamine	0.359048	0.026	GMHigh
pyruvate	0.886613	0.026	GMHigh
ribose	-0.407455	0.026	GMLow
pantothenic acid	-1.16933	0.0411	GMLow
taurodeoxycholic acid	2.98167	0.0411	GMHigh
fructose-6-phosphate	-1.9016	0.0649
kynurenine	0.751777	0.0649
lauric acid	0.239395	0.0649
n-acetylglutamine	0.50554	0.0649
valine	0.434386	0.0649
arachidonate	-0.189199	0.0931
methionine	0.213862	0.0931
nicotinuric acid	0.166305	0.0931
adonitol	-0.514077	0.132
creatinine	0.895975	0.132
erythrose	0.283927	0.132
fructose	0.153734	0.132
glutamine	-0.432304	0.132
glyceraldehyde-3-phosphate	0.265722	0.132
heptanoic acid	0.411749	0.132
indoleacetic acid	0.34432	0.132
mevalonic acid	-0.967015	0.132
proline	0.504589	0.132
threonine	-0.352164	0.132
xylose	0.489253	0.132
alpha-ketoisovalerate	0.505969	0.18
beta-hydroxy-beta-methylbutyric acid	0.117365	0.18
beta-hydroxybutyrate-3-hydroxybutyrate	-0.978829	0.18
methyl malonate	0.294116	0.18
pyridoxal	0.162271	0.18
ribose-5-phosphate	0.399424	0.18
3-hydroxyanthranilic acid	-1.71421	0.18
alanine	0.1915	0.24
alpha-ketoglutarate	-0.436993	0.24
isoleucine	0.25998	0.24
methyl citrate	0.184844	0.24
sedoheptulose-7-phosphate	0.909482	0.24
tryptophol	1.17262	0.24
urea	1.29628	0.24
2-hydroxyglutarate	-0.768954	0.24
alpha-muricholic acid	-0.358728	0.31
taurochenodeoxycholic acid	-0.419788	0.31
tyrosine	0.115103	0.31
acetate	-0.320209	0.394
glycine	-0.277137	0.394
histidine	-0.154465	0.394
phosphoenolpyruvate	-0.167561	0.394
thymine	0.145388	0.394
dihydroxyacetone phosphate	0.0839449	0.485
glutamate	0.13288	0.485
heptadecanoic acid	-0.140208	0.485
oxaloacetate	-0.0115453	0.485
tridecanoic acid	0.131716	0.485
cholic Acid	1.75274	0.589
isocitrate	-0.9196	0.589
o-phosphoethanolamine	0.150344	0.589
xanthine	0.0229442	0.589
aspartate	0.168128	0.699
citrulline	-0.00159675	0.699
tryptamine	-0.0791034	0.699
3-phosphoglycerate	0.103799	0.699
citrate	-0.22734	0.818
glucose	-0.000640843	0.818
glycocholic acid	-0.343833	0.818
lysine	-0.0184298	0.818
mannose	0.0746956	0.818
myristic acid	0.111729	0.818
proprionate	0.00366584	0.818
taurocholic acid	-0.163709	0.818
ursodeoxycholic acid	-0.0128637	0.818
aminoadipate	0.0731178	0.937
cholesterol	0.0521415	0.937
homoserine	-0.0947195	0.937
lithocholic acid	0.0345946	0.937
tryptophan	-0.0840661	0.937
uracil	-0.0126067	0.937
dihydroxyphenylalanine	0.210308	1
taurolithocholic acid	0.199438	1

### Sheet: Feces Females
Fecal Metabolite	Log2FC	Wilcox Rank Sum Test p-value	Enriched
alanine	0.775366	0.00216	GMHigh
alpha-ketoglutarate	-1.91118	0.00216	GMLow
beta-alanine	-1.63312	0.00216	GMLow
proline	1.31809	0.00216	GMHigh
ribulose-5-phosphate	-2.96933	0.00216	GMLow
fructose-6-phosphate	-5.42863	0.00433	GMLow
glucose-6-phosphate	-5.23828	0.00433	GMLow
leucine	1.33515	0.00433	GMHigh
methyl malonate	1.14575	0.00433	GMHigh
nonanoic acid	0.696996	0.00433	GMHigh
pimelate	-1.19542	0.00433	GMLow
ribose	-0.976504	0.00433	GMLow
tryptamine	-1.21587	0.00433	GMLow
valine	1.1767	0.00433	GMHigh
3-phosphoglycerate	-0.620339	0.00433	GMLow
cysteine	1.01597	0.00866	GMHigh
isoleucine	1.16339	0.00866	GMHigh
ornithine	1.25025	0.00866	GMHigh
phenylalanine	1.00583	0.00866	GMHigh
serine	0.843941	0.00866	GMHigh
glycerate	1.21929	0.0152	GMHigh
heptadecanoic acid	-0.985967	0.0152	GMLow
lactate	1.86552	0.0152	GMHigh
linolenic acid	0.711071	0.0152	GMHigh
uracil	-1.28642	0.0152	GMLow
dihydroxyacetone phosphate	-0.424712	0.026	GMLow
homoserine	0.55171	0.026	GMHigh
methyl citrate	-0.466926	0.026	GMLow
pyruvate	0.978722	0.026	GMHigh
succinate	1.06452	0.026	GMHigh
tryptophan	0.7784	0.026	GMHigh
arachidonate	-0.675152	0.0411	GMLow
indoleacetic acid	1.32072	0.0411	GMHigh
lithocholic acid	-1.36524	0.0411	GMLow
malonate	0.584585	0.0411	GMHigh
mannose	-0.856584	0.0411	GMLow
methionine	0.511055	0.0411	GMHigh
2-hydroxyglutarate	-1.78125	0.0411	GMLow
dihydroxyphenylalanine	1.46932	0.0649
glutamine	-0.848278	0.0649
mevalonic acid	-2.0552	0.0649
3-hydroxypropionate	0.684091	0.0649
xanthine	-0.449382	0.0649
aminoadipate	0.447857	0.0931
glycerol	-0.547822	0.0931
creatinine	0.554795	0.132
glycine	0.439117	0.132
myristic acid	1.67433	0.132
palmitate	0.302032	0.132
taurolithocholic acid	-0.366099	0.132
thymine	-0.74275	0.132
alpha-keto-beta-methylvalerate	0.741743	0.18
alpha-ketoisocaproate	0.584508	0.18
chenodeoxycholic acid	0.802474	0.18
citrate	-0.955035	0.18
deoxycholic acid	0.365033	0.18
glyceraldehyde-3-phosphate	-0.247857	0.18
histidine	0.343043	0.18
nicotinuric acid	-0.191673	0.18
o-phosphoethanolamine	-0.331106	0.18
phosphoenolpyruvate	-0.49065	0.18
threonine	0.225159	0.18
xylose	-0.42985	0.18
butyrate	-1.04018	0.24
cholic Acid	1.32413	0.24
fructose	-0.179839	0.24
glutamate	-0.346298	0.24
pterin	0.628894	0.24
pyridoxal	-0.181487	0.24
sedoheptulose-7-phosphate	0.427882	0.24
taurodeoxycholic acid	0.765627	0.24
tyrosine	0.471791	0.24
urea	0.879644	0.24
asparagine	-0.273987	0.31
citrulline	0.188424	0.31
histamine	0.199526	0.31
isocitrate	-0.20779	0.31
kynurenine	0.517893	0.31
malate	0.374801	0.31
alpha-ketoisovalerate	0.355535	0.394
erythrose	-0.24016	0.394
alpha-muricholic acid	0.966038	0.485
aspartate	0.644458	0.485
glycocholic acid	-0.451372	0.485
heptanoic acid	-0.164851	0.485
inotisol	2.05518	0.485
tridecanoic acid	-0.188292	0.485
hypotaurine	0.324181	0.589
oxaloacetate	-0.173449	0.589
pantothenic acid	-0.438023	0.589
ribose-5-phosphate	0.316808	0.589
fumarate	0.0620398	0.699
gamma-aminobutyric acid	0.054651	0.699
glucose	0.270259	0.699
tryptophol	-0.781409	0.699
ursodeoxycholic acid	-0.382533	0.699
2-hydroxybutyrate	0.208057	0.699
3-hydroxyanthranilic acid	0.904963	0.699
acetate	0.169743	0.818
adonitol	0.490591	0.818
lauric acid	0.0192662	0.818
lysine	-0.0763675	0.818
taurocholic acid	-0.52699	0.818
n-acetylglutamine	0.152164	0.937
beta-hydroxy-beta-methylbutyric acid	0.0326066	1
beta-hydroxybutyrate-3-hydroxybutyrate	-0.998185	1
cholesterol	-0.0561027	1
proprionate	0.116892	1
taurochenodeoxycholic acid	-0.35952	1
