## Supplementary material for "Fetal programming by the parental microbiome of offspring behavior, and DNA methylation and gene expression within the hippocampus": Table S6

### Sheet: Serum All
Serum Metabolite	Log2FC	Wilcox Rank Sum Test p-value	Enriched
isocitrate	-0.232221	0.000144	GMLow
alpha-ketoglutarate	0.457239	0.000656	GMHigh
hypotaurine	0.658887	0.000858	GMHigh
citrate	-0.276297	0.00143	GMLow
pyruvate	-0.159175	0.00143	GMLow
uracil	0.239451	0.00451	GMHigh
chenodeoxycholic acid	-3.24851	0.00454	GMLow
2-hydroxyglutarate	-0.360612	0.00556	GMLow
taurodeoxycholic acid	0.023285	0.00681	GMHigh
mevalonic acid	-0.468863	0.00829	GMLow
pantothenic acid	-0.242062	0.00829	GMLow
tryptophan	-0.236559	0.0332	GMLow
3-phosphoglycerate	-0.206078	0.0449	GMLow
kynurenine	0.169703	0.0519
2-hydroxybutyrate	-0.139346	0.0597
deoxycholic acid	0.740182	0.0597
lysine	-0.23255	0.0684
serine	-0.232606	0.0684
citrulline	-0.234051	0.0887
asparagine	-0.298269	0.101
methyl citrate	-0.28672	0.114
tryptamine	0.276002	0.114
ursodeoxycholic acid	-1.47643	0.119
methyl malonate	0.105111	0.128
glutamine	-0.108125	0.143
xylose	-0.680345	0.143
glucose	-0.115753	0.16
glycerate	0.102015	0.16
pterin	0.734334	0.16
isoleucine	0.101941	0.178
valine	0.106389	0.178
linolenic acid	-0.354851	0.198
thymine	0.284201	0.198
palmitate	-0.0853962	0.219
xanthine	0.248028	0.219
lactate	-0.0622779	0.242
mannose	-0.17082	0.242
ribose	-0.28342	0.242
tyrosine	-0.101626	0.242
beta-hydroxy-beta-methylbutyric acid	0.115342	0.266
erythrose	0.131971	0.266
glutamate	0.218283	0.266
histidine	-0.227721	0.266
oxaloacetate	-0.122073	0.266
phosphoenolpyruvate	-0.0721843	0.266
glycine	-0.137287	0.291
alpha muricholic acid	-1.36225	0.306
3-hydroxyanthranilic acid	0.953177	0.319
alpha-keto-beta-methylvalerate	0.229539	0.319
pimelate	0.156199	0.319
cysteine	0.161353	0.347
dihydroxyacetone phosphate	0.0901587	0.347
ornithine	-0.115189	0.347
threonine	-0.0986472	0.347
methionine	0.100835	0.378
glycerol	-0.079813	0.41
histamine	0.191079	0.41
indoleacetic acid	0.388055	0.41
myristic acid	0.132326	0.41
3-hydroxypropionate	-0.0784444	0.443
alpha ketoisocaproate	0.359218	0.443
aminoadipate	-0.0935146	0.443
fructose	0.071636	0.443
glucose-6-phosphate	-0.023683	0.443
cholesterol	0.14004	0.478
fumarate	0.0423557	0.478
leucine	0.0554983	0.478
n-acetylglutamine	0.0740274	0.478
o-phosphoethanolamine	0.0668224	0.478
sedoheptulose-7-phosphate	-0.0149601	0.478
gamma-aminobutyric acid	-0.057754	0.514
heptanoic acid	-0.105528	0.514
proline	0.070906	0.514
butyrate	0.101496	0.551
lauric acid	-0.167369	0.551
malate	0.0853721	0.551
adonitol	-0.0676772	0.59
arachidonate	0.052674	0.59
fructose-6-phosphate	0.0310782	0.59
homoserine	-0.0903124	0.59
nicotinuric acid	0.0677395	0.59
proprionate	-0.134447	0.59
alanine	-0.089653	0.63
beta-hydroxybutyrate-3-hydroxybutyrate	0.028738	0.63
inotisol	-0.012926	0.63
phenylalanine	0.0184596	0.63
taurolithocholic acid	-1.1772	0.651
urea	-0.0222339	0.671
heptadecanoic acid	-0.155183	0.713
pyridoxal	0.0593	0.713
malonate	0.00886039	0.755
taurochenodeoxycholic acid	-1.75229	0.755
tridecanoic_acid	0.0387925	0.755
glyceraldehyde-3-phosphate	-0.00571016	0.799
dihydroxyphenylalanine	-0.0474529	0.843
glycocholic acid	-1.48638	0.884
aspartate	0.044847	0.887
creatinine	0.0249166	0.887
ribose-5-phosphate	-0.0609471	0.887
taurocholic acid	-1.96379	0.887
alpha-ketoisovalerate	0.193431	0.932
cholic Acid	-0.188929	0.932
nonanoic acid	-0.0710362	0.932
tryptophol	-0.0748175	0.932
succinate	0.00490152	0.977
beta-alanine	-0.0251369	1
ribulose-5-phosphate	-0.0294217	1

### Sheet: Serum Males
Serum Metabolite	Log2FC	Wilcox Rank Sum Test p-value	Enriched
deoxycholic acid	2.37116	0.00216	GMHigh
taurodeoxycholic acid	5.32541	0.00216	GMHigh
hypotaurine	0.556915	0.00433	GMHigh
pyruvate	-0.268952	0.00433	GMLow
alpha-ketoglutarate	0.366925	0.00866	GMHigh
citrate	-0.316876	0.00866	GMLow
serine	-0.244254	0.00866	GMLow
tryptophan	-0.263747	0.00866	GMLow
glutamate	0.400717	0.0152	GMHigh
isocitrate	-0.226715	0.026	GMLow
butyrate	0.289013	0.0411	GMHigh
ribose	-0.635581	0.0411	GMLow
uracil	0.203226	0.0411	GMHigh
3-phosphoglycerate	-0.340229	0.0411	GMLow
xylose	-0.901427	0.0411	GMLow
pterin	0.76337	0.0649
inotisol	-0.136723	0.0931
alpha ketoisocaproate	0.585343	0.132
beta-hydroxy-beta-methylbutyric acid	0.239198	0.132
cholic acid	0.406723	0.132
taurocholic acid	3.22811	0.132
thymine	0.596687	0.132
2-hydroxybutyrate	-0.230843	0.132
2-hydroxyglutarate	-0.265491	0.132
xanthine	0.503545	0.132
glycerate	0.164826	0.18
indoleacetic acid	0.468238	0.18
mannose	-0.164558	0.18
phosphoenolpyruvate	-0.138521	0.18
taurochenodeoxycholic acid	2.40186	0.18
3-hydroxypropionate	-0.134011	0.18
glycocholic acid	3.11274	0.181
chenodeoxycholic acid	-2.39317	0.213
arachidonate	0.144701	0.24
citrulline	-0.285269	0.24
glutamine	-0.12171	0.24
histamine	0.277844	0.24
methionine	0.169258	0.24
mevalonic acid	-0.299771	0.24
myristic acid	0.154481	0.24
succinate	-0.310476	0.24
fructose	0.148743	0.31
heptadecanoic acid	0.219123	0.31
nicotinuric acid	0.163102	0.31
threonine	-0.121312	0.31
tridecanoic acid	0.199509	0.31
cysteine	-0.166462	0.394
glucose	-0.11104	0.394
glycerol	-0.129145	0.394
lauric acid	-0.038438	0.394
lysine	-0.179972	0.394
phenylalanine	-0.0347081	0.394
ribose-5-phosphate	-0.172434	0.394
sedoheptulose-7-phosphate	-0.0645582	0.394
tryptophol	-0.251329	0.394
taurolithocholic acid	#DIV/0!	0.405
glucose-6-phosphate	0.149177	0.485
histidine	-0.283034	0.485
malonate	-0.0966138	0.485
methyl citrate	-0.206758	0.485
nonanoic acid	0.0331424	0.485
proprionate	0.0497701	0.485
palmitate	-0.0894009	0.485
pantothenic acid	-0.160043	0.485
proline	0.119989	0.485
tryptamine	-0.173527	0.485
fructose-6-phosphate	0.202738	0.589
fumarate	0.0154179	0.589
heptanoic acid	0.0354839	0.589
lactate	-0.064337	0.589
pyridoxal	0.138478	0.589
ribulose-5-phosphate	-0.135058	0.589
urea	-0.136074	0.589
alpha-ketoisovalerate	0.327293	0.699
asparagine	-0.197941	0.699
beta-alanine	0.0137694	0.699
cholesterol	0.00168797	0.699
creatinine	0.0741698	0.699
dihydroxyphenylalanine	-0.0577869	0.699
n-acetylglutamine	0.0661313	0.699
pimelate	0.0767629	0.699
tyrosine	0.0265037	0.699
3-hydroxyanthranilic acid	0.918137	0.699
aminoadipate	-0.114178	0.818
dihydroxyacetone phosphate	0.0581784	0.818
glyceraldehyde-3-phosphate	-0.030665	0.818
homoserine	0.0388802	0.818
kynurenine	-0.0510414	0.818
methylmalonate	0.0294844	0.818
valine	0.0163107	0.818
alpha muricholic acid	-1.36782	0.935
alanine	-0.015077	0.937
alpha-keto-beta-methylvalerate	0.432969	0.937
aspartate	0.0742436	0.937
beta-hydroxybutyrate-3-hydroxybutyrate	-0.0283809	0.937
erythrose	0.0284396	0.937
gamma-aminobutyric acid	-0.00358555	0.937
glycine	-0.0796159	0.937
isoleucine	0.0218378	0.937
leucine	-0.0113421	0.937
linolenic acid	-0.0100463	0.937
malate	0.0300509	0.937
o-phosphoethanolamine	0.0387537	0.937
ornithine	-0.0117046	0.937
oxaloacetate	-0.0457122	0.937
ursodeoxycholic acid	-0.802464	0.937
adonitol	0.0677641	1

### Sheet: Serum Females
Serum Metabolite	Log2FC	Wilcox Rank Sum Test p-value	Enriched
cysteine	0.658269	0.00433	GMHigh
lysine	-0.272684	0.00433	GMLow
pantothenic acid	-0.324396	0.00433	GMLow
isocitrate	-0.237632	0.00866	GMLow
tryptamine	0.716037	0.00866	GMHigh
chenodeoxycholic acid	-2.82214	0.00962	GMLow
alpha-ketoglutarate	0.562745	0.0152	GMHigh
hypotaurine	0.79553	0.0152	GMHigh
asparagine	-0.369039	0.026	GMLow
isoleucine	0.180234	0.026	GMHigh
kynurenine	0.442578	0.026	GMHigh
tryptophan	-0.215266	0.026	GMLow
2-hydroxyglutarate	-0.459687	0.0411	GMLow
linolenic acid	-0.592774	0.0411	GMLow
mevalonic acid	-0.643104	0.0411	GMLow
ornithine	-0.198097	0.0411	GMLow
pterin	0.65691	0.0411	GMHigh
ursodeoxycholic acid	-2.57975	0.0542
citrate	-0.23171	0.0649
erythrose	0.246368	0.0649
methylmalonate	0.176588	0.0649
oxaloacetate	-0.311855	0.0649
phenylalanine	0.0677395	0.0649
serine	-0.224438	0.0649
tyrosine	-0.228202	0.0649
uracil	0.275891	0.0649
urea	0.0984264	0.0649
valine	0.189716	0.0649
lauric acid	-0.292944	0.0931
malonate	0.1412	0.0931
taurocholic acid	-2.69007	0.0931
alanine	-0.143019	0.132
citrulline	-0.191523	0.132
heptanoic acid	-0.227101	0.132
alpha muricholic acid	-1.3488	0.17
gamma-aminobutyric acid	-0.116661	0.18
inotisol	0.106685	0.18
methyl citrate	-0.375332	0.18
alpha-keto-beta-methylvalerate	0.0175348	0.24
cholic Acid	-1.90789	0.24
glucose	-0.12076	0.24
glutamine	-0.0957843	0.24
indoleacetic acid	0.243739	0.24
leucine	0.122391	0.24
succinate	0.284509	0.24
threonine	-0.0817465	0.24
3-hydroxyanthranilic acid	0.973982	0.31
glycine	-0.201023	0.31
glycocholic acid	-2.61352	0.31
homoserine	-0.207205	0.31
lactate	-0.0601923	0.31
2-hydroxybutyrate	-0.0481148	0.394
butyrate	-0.0392219	0.394
dihydroxyacetone phosphate	0.124756	0.394
pimelate	0.211419	0.394
pyruvate	-0.0484621	0.394
taurochenodeoxycholic acid	-2.95915	0.394
beta-hydroxybutyrate-3-hydroxybutyrate	0.0837279	0.485
histidine	-0.185136	0.485
malate	0.140905	0.485
methionine	0.0477076	0.485
nonanoic acid	-0.151598	0.485
o-phosphoethanolamine	0.0966372	0.485
proprionate	-0.189243	0.485
tryptophol	0.111778	0.485
xylose	-0.25041	0.485
3-phosphoglycerate	-0.0686327	0.589
adonitol	-0.2076	0.589
alpha-ketoisocaproate	0.142575	0.589
alpha-ketoisovalerate	0.051558	0.589
cholesterol	0.267182	0.589
glucose-6-phosphate	-0.199716	0.589
ribulose-5-phosphate	0.0655122	0.589
taurodeoxycholic acid	-0.858269	0.589
tridecanoic acid	-0.119665	0.589
3-hydroxypropionate	-0.0232877	0.699
arachidonate	-0.047076	0.699
beta-alanine	-0.0957268	0.699
creatinine	-0.0314416	0.699
fumarate	0.069612	0.699
glyceraldehyde-3-phosphate	0.0229675	0.699
glycerol	-0.0393047	0.699
heptadecanoic acid	-0.831494	0.699
histamine	0.0921957	0.699
mannose	-0.17959	0.699
myristic acid	0.108771	0.699
n-acetylglutamine	0.0830732	0.699
palmitate	-0.0816613	0.699
ribose-5-phosphate	0.0509033	0.699
beta-hydroxy-beta-methylbutyric acid	0.0123861	0.818
dihydroxyphenylalanine	-0.037063	0.818
ribose	0.0607914	0.818
aspartate	0.015365	0.937
fructose-6-phosphate	-0.155567	0.937
glycerate	0.041037	0.937
nicotinuric acid	-0.01868	0.937
proline	0.0273959	0.937
pyridoxal	-0.0154131	0.937
sedoheptulose-7-phosphate	0.0367294	0.937
thymine	-0.0174681	0.937
aminoadipate	-0.0718038	1
deoxycholic acid	0.0657348	1
fructose	-0.000473149	1
glutamate	-0.0420792	1
phosphoenolpyruvate	-0.00253317	1
taurolithocholic acid	-2.23451	1
xanthine	0.0103561	1
