## Supplementary material for "Fetal programming by the parental microbiome of offspring behavior, and DNA methylation and gene expression within the hippocampus": Table S7

### Sheet: Sheet1
IlmnID	Mouse GRCm38/mm10 Locus	Chromosome	Strand	Gene	Full Name (NLM)	Log2(FC)
						GMLow / GMHigh	CFLow / CFHigh	GMLow Dam / GMHigh Dam
cg37201680	88932278	1	+	intergenic	intergenic	1.19213	-1.20537	0.585147
cg40396077	138600949	3	+	intergenic	intergenic	1.02429	-0.726797	0.58829
cg41944349	25126038	5	+	intergenic	intergenic	1.1289	-0.675897	-0.381791
cg47122866	96895613	9	+	intergenic	intergenic	-1.23738	0.726421	-1.93923
cg32143785	120027576	13	-	intergenic	intergenic	-0.798615	2.23124	-1.41132
cg32410206	43124130	14	+	intergenic	intergenic	1.1097	-2.30189	0.615179
cg32410207	43124132	14	*	intergenic	intergenic	0.740481	-1.57998	0.103004
cg32693006	75841558	14	*	intergenic	intergenic	-1.09808	0.572187	-1.11863
cg33224340	34443682	15	-	intergenic	intergenic	-0.51828	1.32352	-0.214825
cg34892124	36398032	17	-	intergenic	intergenic	1.03897	-2.42244	1.65504
cg38593575	77963598	2	-	intergenic	intergenic	1.1993	-0.983567	0.0158863
cg32141826	119793684	13	*	intergenic	intergenic	0.577222	-1.10436	-0.048511
cg32414003	44116955	14	+	intergenic	intergenic	0.737833	-1.12858	-0.0447881
cg34187868	44482805	16	-	intergenic	intergenic	-1.06098	0.728077	-0.00928527
cg32143978	120035969	13	-	intergenic	intergenic	-0.288879	1.06616	1.80804
cg34872668	34968242	17	*	intergenic	intergenic	0.79542	-1.84042	-1.68242
cg48032289	136339594	X	-	intergenic	intergenic	1.00907	-1.16944	-0.404321
cg40397287	138713324	3	-	4930425O10Rik	RIKEN cDNA 4930425O10 gene	-1.03535	1.29036	-0.501578
cg42794985	125921642	5	-	Gm32986	predicted gene 32986	-1.03858	0.848131	-0.186811
cg43067985	149932717	5	-	Gm38754	predicted gene 38754	0.612745	-1.20641	0.300241
cg43411282	50909187	6	+	Gm31579	predicted gene 31579	1.69759	-0.484405	0.505014
cg44674638	67803837	7	+	Gm34350	predicted gene 34350	-0.656016	1.28439	-0.176627
cg31707523	61839233	13	+	Gm49357	predicted gene 49357	-1.24314	1.08417	0.107364
cg32412206	43787293	14	+	Gm49965	predicted gene 49965	1.10715	-2.38702	0.265629
cg32412782	43875036	14	+	Gm32537	predicted gene 32537	0.598595	-1.19433	0.125348
cg35845079	65882728	18	-	Gm30094	predicted gene, 30094	-1.74514	2.12174	-0.129218
cg37640116	155457909	1	+	Gm31772	predicted gene 31772	-1.12529	0.642243	-0.0930275
cg37640795	155527130	1	-	Gm5532	predicted gene 5532	-1.43592	1.24103	-0.0391349
cg39756486	52927688	3	-	Gm20750	predicted gene 20750	-1.97538	0.305008	-0.0141059
cg44720525	73590457	7	-	Gm30149	predicted gene 30149	1.63544	-1.26401	-0.0196638
cg38788807	108288076	2	-	Gm13912	predicted gene 13912	1.0309	-0.568284	-0.406415
cg44288729	19342860	7	*	D830036C21Rik	D830036C21Rik	1.32424	-1.25145	-1.45067
cg46042926	95922126	8	+	Gm45895	predicted gene 45895	0.670333	-1.20746	-3.13269
cg30547121	35695031	12	-	9130015A21Rik	RIKEN cDNA 9130015A21 gene	1.65266	-1.43402	-1.84224
cg31124147	109945774	12	+	Gm34554	predicted gene 34554	-1.11096	0.853994	0.689874
cg36847503	40005083	1	+	Map4k4	mitogen-activated protein kinase kinase kinase kinase 4	1.80975	-1.5315	0.572011
cg37613723	152730193	1	-	Rgl1	ral guanine nucleotide dissociation stimulator,-like 1	0.981075	-1.0539	0.467356
cg37615619	152902755	1	-	Smg7	SMG7 nonsense mediated mRNA decay factor	-1.03486	1.50119	-0.422317
cg37632917	154726268	1	-	Cacna1e	calcium channel, voltage-dependent, R type, alpha 1E subunit	1.12254	-0.673421	1.40416
cg37638029	155224401	1	-	BC034090	cDNA sequence BC034090	1.50338	-1.75275	0.141048
cg38854324	118540235	2	-	Bmf	BCL2 modifying factor	0.821903	-1.5394	0.621383
cg38876415	120532675	2	-	Zfp106	zinc finger protein 106	-2.06021	1.24422	-1.27445
cg39138270	154286477	2	-	Cdk5rap1	CDK5 regulatory subunit associated protein 1	0.864919	-2.61102	0.227074
cg39138411	154306773	2	-	Cdk5rap1	CDK5 regulatory subunit associated protein 1	0.748869	-1.77697	0.391114
cg39314297	168955820	2	+	Zfp64	zinc finger protein 64	-1.65439	1.55667	-0.166395
cg39506146	14533650	3	+	Lrrcc1	leucine rich repeat and coiled-coil domain containing 1	-1.10955	0.89182	-0.552962
cg39531603	19530691	3	+	Dnajc5b	DnaJ heat shock protein family (Hsp40) member C5 beta	-1.10044	0.998535	-0.560453
cg39534021	19895472	3	+	Hltf	helicase-like transcription factor	2.48996	-1.69923	1.70114
cg39535244	20057757	3	+	Hltf	helicase-like transcription factor	2.45579	-2.01705	0.897979
cg39556911	24332885	3	-	Naaladl2	N-acetylated alpha-linked acidic dipeptidase-like 2	-1.04252	0.668033	-0.51947
cg39645612	35973792	3	-	Mccc1	methylcrotonoyl-Coenzyme A carboxylase 1 (alpha)	-1.37157	1.20065	-1.2769
cg40089865	99141138	3	+	Wars2	tryptophanyl tRNA synthetase 2 (mitochondrial)	1.40457	-1.58381	0.444461
cg40141048	104788444	3	-	Rhoc	ras homolog family member C	-0.892719	1.25667	-2.8997
cg40169491	108226623	3	-	Sypl2	synaptophysin-like 2	0.670926	-1.09981	1.65353
cg41102843	86857564	4	-	Rps6	ribosomal protein S6	-0.569538	1.08218	-0.641733
cg41588435	138859397	4	-	Pla2g5	phospholipase A2, group V	1.34816	-1.30495	0.273316
cg41638124	141999486	4	-	Fhad1	forkhead-associated (FHA) phosphopeptide binding domain 1	-1.1749	1.32158	-0.282076
cg41938787	24685328	5	+	Nub1	negative regulator of ubiquitin-like proteins 1	-1.29408	1.21976	-0.217963
cg42418233	92347128	5	+	Art3	ADP-ribosyltransferase 3	1.30292	-1.03194	0.446737
cg43027189	146948187	5	+	Gtf3a	general transcription factor III A	0.845928	-1.14163	0.26527
cg43115456	6881623	6	-	Dlx5	distal-less homeobox 5	1.89482	-1.53728	1.01723
cg43466973	56568440	6	-	Pde1c	phosphodiesterase 1C	1.50132	-0.942563	1.96211
cg43466988	56568696	6	-	Pde1c	phosphodiesterase 1C	3.72457	-2.83623	4.22268
cg43466990	56568714	6	-	Pde1c	phosphodiesterase 1C	2.38113	-1.77916	2.59102
cg43466992	56568771	6	-	Pde1c	phosphodiesterase 1C	1.73818	-1.28381	1.92705
cg43467015	56569070	6	-	Pde1c	phosphodiesterase 1C	1.69269	-1.32101	2.23147
cg43467018	56569176	6	-	Pde1c	phosphodiesterase 1C	3.40848	-2.547	3.95761
cg43883633	116057007	6	-	Tmcc1	transmembrane and coiled coil domains 1	-1.39358	1.57455	-0.119467
cg44159389	146796171	6	+	Arntl2	aryl hydrocarbon receptor nuclear translocator-like 2	1.1033	-0.528894	0.300649
cg44370523	28840972	7	+	Lgals4	lectin, galactose binding, soluble 4	-1.9633	1.10864	-0.15713
cg44898995	98972741	7	-	Uvrag	UV radiation resistance associated gene	-1.61096	0.463119	-1.27769
cg44954862	105818743	7	+	Mrpl17	mitochondrial ribosomal protein L17	-0.835482	1.37386	-0.42617
cg44958499	106843409	7	+	Olfr703	olfactory receptor family 2 subfamily AG member 19	-1.80849	2.04826	-0.620876
cg45964823	88362482	8	-	Brd7	bromodomain containing 7	-0.672258	1.24345	-0.758744
cg46035808	95351651	8	+	Mmp15	matrix metallopeptidase 15	0.606717	-1.14591	0.630271
cg46231798	117314507	8	+	Cmip	c-Maf inducing protein	-1.1857	0.85511	0.142005
cg28260849	22151681	10	+	Raet1e	retinoic acid early transcript 1E	0.689438	-1.5041	0.63159
cg29485283	46678812	11	-	Timd2	T cell immunoglobulin and mucin domain containing 2	1.30204	-0.936519	0.375264
cg29485696	46737879	11	+	Havcr1	hepatitis A virus cellular receptor 1	1.11382	-0.996066	1.91843
cg29485832	46757291	11	+	Havcr1	hepatitis A virus cellular receptor 1	-1.28712	0.641728	-0.144365
cg30662804	54859758	12	-	Cfl2	cofilin 2, muscle	1.48895	-1.89667	0.828276
cg31283150	13805665	13	+	Gng4	guanine nucleotide binding protein (G protein), gamma 4	1.31866	-1.8008	0.463654
cg31285195	14040553	13	-	Tbce	tubulin-specific chaperone E	-0.685919	1.02189	-0.129053
cg31315059	19306290	13	-	Tcrg-C2	T cell receptor gamma, constant 2	-1.9171	0.319695	-2.23117
cg32413231	43960644	14	+	Ang5	angiogenin, ribonuclease A family, member 5	0.796439	-1.51969	0.208857
cg32643646	69844721	14	+	Pebp4	phosphatidylethanolamine binding protein 4	2.18649	-1.19127	0.306373
cg33047908	7813115	15	+	Gdnf	glial cell line derived neurotrophic factor	0.664529	-1.77626	1.46547
cg33478025	73620425	15	-	Slc45a4	solute carrier family 45, member 4	-1.06385	0.714187	-0.299603
cg33524961	77528092	15	-	Apol7c	apolipoprotein L 7c	1.41429	-1.25945	1.5749
cg33524962	77528112	15	-	Apol7c	apolipoprotein L 7c	1.43757	-1.44057	1.71989
cg33584822	81992737	15	+	Xrcc6	X-ray repair cross complementing 6	0.827452	-1.35904	1.73475
cg34128681	36253519	16	+	Csta2	cystatin A family member 2	1.12149	-0.90537	1.17757
cg34885988	35870923	17	+	Ppp1r18	protein phosphatase 1, regulatory subunit 18	0.76698	-1.23178	1.16098
cg35815531	63029028	18	-	Piezo2	piezo-type mechanosensitive ion channel component 2	1.2976	-1.94491	0.886815
cg35830956	64661509	18	-	Atp8b1	ATPase, class I, type 8B, member 1	-0.953565	1.5523	-0.60393
cg35910850	73623089	18	+	Mex3c	mex3 RNA binding family member C	1.05455	-1.37564	0.452461
cg37608996	152290971	1	-	Tsen15	tRNA splicing endonuclease subunit 15	0.769547	-1.03188	-0.00238875
cg38642900	85785660	2	+	Olfr1015	olfactory receptor family 9 subfamily G member 4B	1.34192	-1.19988	-0.0166119
cg38644345	86119001	2	+	Olfr1038-ps	olfactory receptor family 8 subfamily U member 3	1.42881	-1.2072	0.0286725
cg38645231	86347216	2	-	Olfr1055	olfactory receptor family 8 subfamily K member 53	1.61778	-1.24709	0.0233251
cg38645293	86362127	2	-	Olfr1056	olfactory receptor family 8 subfamily K member 23	1.2837	-1.16043	-0.0785654
cg38646728	86705684	2	-	Olfr1087	olfactory receptor family 8 subfamily K member 39	1.60658	-1.11199	-0.061617
cg38655486	88828402	2	+	Olfr1205	olfactory receptor family 4 subfamily C member 11C	1.19134	-0.917868	-0.0195582
cg39145668	155018813	2	+	a	nonagouti	-0.521174	1.31401	0.0210383
cg42545265	106880758	5	-	Hfm1	HFM1, ATP-dependent DNA helicase homolog	-1.6448	3.04784	-0.0194818
cg42876734	134448619	5	-	Gtf2ird1	general transcription factor II I repeat domain-containing 1	0.713048	-1.40117	-0.0411659
cg43727642	94606240	6	-	Lrig1	leucine-rich repeats and immunoglobulin-like domains 1	1.24413	-1.60674	-0.00921671
cg43785536	101150455	6	-	Pdzrn3	PDZ domain containing RING finger 3	0.82936	-2.27347	-0.0373464
cg43880803	115824173	6	-	Efcab12	EF-hand calcium binding domain 12	-0.780846	1.28035	0.0381079
cg43884344	116192933	6	-	Tmcc1	transmembrane and coiled coil domains 1	1.36442	-1.42888	-0.0640721
cg44004674	128425064	6	-	Itfg2	integrin alpha FG-GAP repeat containing 2	-0.47984	1.08296	-0.0378225
cg44161905	147044331	6	+	Mrps35	mitochondrial ribosomal protein S35	-1.64272	1.17321	-0.0496333
cg44369997	28810419	7	+	Hnrnpl	heterogeneous nuclear ribonucleoprotein L	-1.9633	1.10864	-0.0835199
cg44659647	66310167	7	-	Lrrk1	leucine-rich repeat kinase 1	-0.514874	1.08737	0.0608067
cg45210089	135065628	7	+	Dock1	dedicator of cytokinesis 1	1.523	-1.10177	-0.0929158
cg45798841	69329089	8	+	RP23-114B10	RP23-114B10	1.26896	-1.02213	-0.0146814
cg46605975	36787621	9	-	Ei24	etoposide induced 2.4 mRNA	-1.15569	1.19375	0.0256564
cg46862290	63751280	9	-	Smad3	SMAD family member 3	-1.28503	0.970264	-0.0171097
cg32413009	43925568	14	+	Gm8113	predicted gene 8113	-1.07464	0.628982	0.00749081
cg35182899	71686714	17	+	Togaram2	TOG array regulator of axonemal microtubules 2	1.75031	-0.687681	0.0258049
cg36780322	33903609	1	-	Bend6	BEN domain containing 6	3.06735	-2.27293	-2.49054
cg37224659	90964043	1	-	Rab17	RAB17, member RAS oncogene family	-2.48622	0.412582	1.28326
cg37646167	156043245	1	+	Tor1aip2	torsin A interacting protein 2	-2.18825	0.545114	0.650256
cg37856509	180898098	1	+	Lefty2	left-right determination factor 2	0.872132	-1.28197	-1.29347
cg37859787	181193577	1	-	Wdr26	WD repeat domain 26	1.504	-1.22592	-1.40819
cg38152500	25224211	2	-	Tubb4b	tubulin, beta 4B class IVB	-1.41142	0.568221	0.15577
cg38241741	32287991	2	-	Swi5	SWI5 recombination repair homolog (yeast)	-1.82999	5.42807	0.172345
cg38272607	34824163	2	-	Fbxw2	F-box and WD-40 domain protein 2	1.11287	-1.40821	-0.760738
cg38320172	42009067	2	-	Lrp1b	low density lipoprotein-related protein 1B	-1.00308	0.462716	0.757825
cg38527845	71786993	2	+	Itga6	integrin alpha 6	1.50496	-1.07583	-0.395522
cg38642249	85609886	2	-	Olfr1000	olfactory receptor family 5 subfamily G member 23	1.25608	-1.11018	-0.102087
cg38655491	88829620	2	+	Olfr1205	olfactory receptor family 4 subfamily C member 11C	1.1534	-0.825131	-0.170055
cg39816628	61365799	3	+	Rap2b	RAP2B, member of RAS oncogene family	1.10604	-0.546754	-1.4549
cg40223876	116968872	3	-	Palmd	palmdelphin	1.47066	-0.807869	-1.20906
cg41214017	103290810	4	-	4921539E11Rik	RIKEN cDNA 4921539E11 gene	1.49238	-0.802315	-0.609628
cg41297502	114164905	4	+	Skint11	selection and upkeep of intraepithelial T cells 11	0.58638	-1.05835	-0.297922
cg41844060	8894176	5	+	Abcb4	ATP-binding cassette, sub-family B (MDR/TAP), member 4	-1.02687	0.577223	0.439671
cg41940514	24824079	5	-	Rheb	Ras homolog enriched in brain	-1.16645	0.731145	0.209539
cg44367053	28614033	7	-	Acp7	acid phosphatase 7, tartrate resistant	1.14472	-1.11546	-0.212161
cg44464098	38183935	7	+	1600014C10Rik	RIKEN cDNA 1600014C10 gene	-1.0938	0.637053	0.877065
cg44464100	38184019	7	+	1600014C10Rik	RIKEN cDNA 1600014C10 gene	-1.29346	0.889996	1.06678
cg44812294	84326915	7	-	Arnt2	aryl hydrocarbon receptor nuclear translocator 2	1.5921	-1.91841	-1.57757
cg45063757	120203824	7	+	Abca14	ATP-binding cassette, sub-family A (ABC1), member 14	-0.792267	1.46445	1.23732
cg45122815	126759723	7	+	Mapk3	mitogen-activated protein kinase 3	1.29555	-0.600724	-1.36217
cg45912346	83583301	8	-	Tecr	trans-2,3-enoyl-CoA reductase	1.11969	-0.522027	-0.271886
cg46163356	110863799	8	+	Cog4	component of oligomeric golgi complex 4	-1.40634	0.891907	0.423519
cg46618350	38719180	9	+	Vwa5a	von Willebrand factor A domain containing 5A	-1.47082	1.15546	0.567512
cg47234263	107951222	9	+	Traip	TRAF-interacting protein	-0.869153	1.10255	2.22562
cg28924626	102435288	10	+	Nts	neurotensin	2.59971	-1.5541	-1.35635
cg29400469	34811089	11	-	Spdl1	spindle apparatus coiled-coil protein 1	-1.20948	1.53606	1.82908
cg30187181	113650345	11	-	Cog1	component of oligomeric golgi complex 1	1.66907	-0.896615	-0.123585
cg30300618	121095041	11	-	Sectm1a	secreted and transmembrane 1A	0.858489	-1.77896	-0.243902
cg30596181	44543734	12	+	Nrcam	neuronal cell adhesion molecule	0.769216	-1.01934	-0.212798
cg30799690	74075255	12	+	Syt16	synaptotagmin XVI	-1.05585	1.32173	0.229904
cg31603588	52874136	13	-	Auh	AU RNA binding protein/enoyl-coenzyme A hydratase	2.64262	-1.74988	-0.406164
cg31604552	52930018	13	-	Auh	AU RNA binding protein/enoyl-coenzyme A hydratase	1.09814	-1.09632	-0.203772
cg31618058	54054527	13	-	Drd1	dopamine receptor D1	2.15605	-1.83936	0.118644
cg32362605	33959554	14	+	Rbp3	retinol binding protein 3, interstitial	-1.10937	1.63281	0.523137
cg32413489	44001709	14	-	Ang6	angiogenin, ribonuclease A family, member 6	0.586163	-1.11025	-0.373468
cg32414205	44166300	14	-	4930503E14Rik	RIKEN cDNA 4930503E14 gene	0.731803	-1.19059	-0.294755
cg32651362	70468148	14	+	Phyhip	phytanoyl-CoA hydroxylase interacting protein	1.1444	-1.53653	-1.14123
cg32700759	76494348	14	+	Tsc22d1	TSC22 domain family, member 1	1.00254	-0.808715	-1.71251
cg33250199	37461153	15	-	Ncald	neurocalcin delta	-1.21812	1.29578	0.512834
cg33479240	73724626	15	+	Ptp4a3	protein tyrosine phosphatase 4a3	1.90876	-1.03613	-0.120221
cg33524361	77429483	15	-	Apol7b	apolipoprotein L 7b	1.37992	-0.734117	-0.112788
cg33662350	88600291	15	+	Zdhhc25	zinc finger, DHHC domain containing 25	1.25539	-0.364464	-0.409855
cg33662353	88600471	15	+	Zdhhc25	zinc finger, DHHC domain containing 25	1.59338	-0.434472	-0.683263
cg34592272	6264924	17	+	Tmem181a	transmembrane protein 181A	-1.0197	0.271973	0.675837
cg34592459	6272228	17	+	Tmem181a	transmembrane protein 181A	-1.58317	0.462076	1.04034
cg34761670	26594791	17	+	Ergic1	endoplasmic reticulum-golgi intermediate compartment (ERGIC) 1	0.452395	-1.18728	-0.423055
cg34858818	34023082	17	-	Ring1	ring finger protein 1	1.02363	-0.717486	-2.74891
cg34983740	47611523	17	+	Med20	mediator complex subunit 20	1.95435	-0.537705	-1.54624
cg34986977	47823548	17	-	Mdfi	MyoD family inhibitor	-1.33523	0.946738	0.553823
cg36079751	4560347	19	+	Pcx	pyruvate carboxylase	1.97411	-1.95521	-1.48341
cg36149859	10676909	19	-	Pga5	pepsinogen 5, group I	1.683	-1.23801	-0.511165
cg48107958	151214890	X	+	Wnk3	WNK lysine deficient protein kinase 3	1.14379	-1.48162	-0.332481
cg37188764	87475454	1	+	Snorc	secondary ossification center associated regulator of chondrocyte maturation	-1.09694	-0.630436	-0.126764
cg37188778	87475582	1	*	Snorc	secondary ossification center associated regulator of chondrocyte maturation	-2.17965	-0.937143	-0.12902
cg37188781	87475601	1	*	Snorc	secondary ossification center associated regulator of chondrocyte maturation	-2.61997	-0.996611	-0.0450405
cg38523585	71452670	2	+	Metap1d	methionyl aminopeptidase type 1D (mitochondrial)	-1.84778	-0.918252	0.1886
cg40061708	96273771	3	+	Gm42743		1.13026	0.266783	-0.0640635
cg41429655	127257874	4	+	intergenic	intergenic	1.65228	-0.0436131	2.02678
cg41514296	133863995	4	-	Rps6ka1	ribosomal protein S6 kinase polypeptide 1	-1.52757	-2.0076	0.0388124
cg41509577	133555841	4	+	Nr0b2	nuclear receptor subfamily 0, group B, member 2	-1.38219	-0.850946	-0.12835
cg43123030	8028236	6	+	Col28a1	collagen type XXVIII alpha 1 chain	-0.156944	1.45769	0.379394
cg45143784	128254679	7	+	Tgfb1i1	transforming growth factor beta 1 induced transcript 1	-1.07513	-1.18822	0.660387
cg28831430	91123670	10	-	Slc25a3	solute carrier family 25 member 3	-1.702	-1.04069	2.11489
cg28140424	7165907	10	-	Cnksr3	connector enhancer of kinase suppressor of ras 3	1.25201	1.14181	0.76771
cg30036987	100571244	11	+	intergenic	intergenic	-0.376214	-1.35947	-1.87538
cg31224754	4609202	13	-	Akr1e1	aldo-keto reductase family 1 member E2	-0.406712	-1.1561	-1.78721
cg32297106	27038889	14	+	Il17rd	interleukin 17 receptor D	-0.0938123	-1.41244	-1.09773
cg33831804	102325438	15	+	Pfdn5	prefoldin subunit 5	1.45191	0.105849	1.56369
cg33672551	89305828	15	-	Sbf1	SET binding factor 1	1.09082	-0.0312495	-1.57764
cg35309252	85757576	17	+	Gm41644		-0.26793	-1.42253	-2.45296
cg34596283	6655176	17	-	Dynlt1f	dynein light chain tctex-type 1	-1.28995	-0.103449	0.674741
cg36591087	59516192	19	+	2700089I24Rik		2.25258	-0.139978	0.15396

### Sheet: Sheet2
GMLow / GMHigh	CFLow / CFHigh	GMLow Dam / GM4High Dam
1.19213	-1.20537	0.585147
1.02429	-0.726797	0.58829
1.1289	-0.675897	-0.381791
-1.23738	0.726421	-1.93923
-0.798615	2.23124	-1.41132
1.1097	-2.30189	0.615179
0.740481	-1.57998	0.103004
-1.09808	0.572187	-1.11863
-0.51828	1.32352	-0.214825
1.03897	-2.42244	1.65504
1.1993	-0.983567	0.0158863
0.577222	-1.10436	-0.048511
0.737833	-1.12858	-0.0447881
-1.06098	0.728077	-0.00928527
-0.288879	1.06616	1.80804
0.79542	-1.84042	-1.68242
1.00907	-1.16944	-0.404321
-1.03535	1.29036	-0.501578
-1.03858	0.848131	-0.186811
0.612745	-1.20641	0.300241
1.69759	-0.484405	0.505014
-0.656016	1.28439	-0.176627
-1.24314	1.08417	0.107364
1.10715	-2.38702	0.265629
0.598595	-1.19433	0.125348
-1.74514	2.12174	-0.129218
-1.12529	0.642243	-0.0930275
-1.43592	1.24103	-0.0391349
-1.97538	0.305008	-0.0141059
1.63544	-1.26401	-0.0196638
1.0309	-0.568284	-0.406415
1.32424	-1.25145	-1.45067
0.670333	-1.20746	-3.13269
1.65266	-1.43402	-1.84224
-1.11096	0.853994	0.689874
1.80975	-1.5315	0.572011
0.981075	-1.0539	0.467356
-1.03486	1.50119	-0.422317
1.12254	-0.673421	1.40416
1.50338	-1.75275	0.141048
0.821903	-1.5394	0.621383
-2.06021	1.24422	-1.27445
0.864919	-2.61102	0.227074
0.748869	-1.77697	0.391114
-1.65439	1.55667	-0.166395
-1.10955	0.89182	-0.552962
-1.10044	0.998535	-0.560453
2.48996	-1.69923	1.70114
2.45579	-2.01705	0.897979
-1.04252	0.668033	-0.51947
-1.37157	1.20065	-1.2769
1.40457	-1.58381	0.444461
-0.892719	1.25667	-2.8997
0.670926	-1.09981	1.65353
-0.569538	1.08218	-0.641733
1.34816	-1.30495	0.273316
-1.1749	1.32158	-0.282076
-1.29408	1.21976	-0.217963
1.30292	-1.03194	0.446737
0.845928	-1.14163	0.26527
1.89482	-1.53728	1.01723
1.50132	-0.942563	1.96211
3.72457	-2.83623	4.22268
2.38113	-1.77916	2.59102
1.73818	-1.28381	1.92705
1.69269	-1.32101	2.23147
3.40848	-2.547	3.95761
-1.39358	1.57455	-0.119467
1.1033	-0.528894	0.300649
-1.9633	1.10864	-0.15713
-1.61096	0.463119	-1.27769
-0.835482	1.37386	-0.42617
-1.80849	2.04826	-0.620876
-0.672258	1.24345	-0.758744
0.606717	-1.14591	0.630271
-1.1857	0.85511	0.142005
0.689438	-1.5041	0.63159
1.30204	-0.936519	0.375264
1.11382	-0.996066	1.91843
-1.28712	0.641728	-0.144365
1.48895	-1.89667	0.828276
1.31866	-1.8008	0.463654
-0.685919	1.02189	-0.129053
-1.9171	0.319695	-2.23117
0.796439	-1.51969	0.208857
2.18649	-1.19127	0.306373
0.664529	-1.77626	1.46547
-1.06385	0.714187	-0.299603
1.41429	-1.25945	1.5749
1.43757	-1.44057	1.71989
0.827452	-1.35904	1.73475
1.12149	-0.90537	1.17757
0.76698	-1.23178	1.16098
1.2976	-1.94491	0.886815
-0.953565	1.5523	-0.60393
1.05455	-1.37564	0.452461
0.769547	-1.03188	-0.00238875
1.34192	-1.19988	-0.0166119
1.42881	-1.2072	0.0286725
1.61778	-1.24709	0.0233251
1.2837	-1.16043	-0.0785654
1.60658	-1.11199	-0.061617
1.19134	-0.917868	-0.0195582
-0.521174	1.31401	0.0210383
-1.6448	3.04784	-0.0194818
0.713048	-1.40117	-0.0411659
1.24413	-1.60674	-0.00921671
0.82936	-2.27347	-0.0373464
-0.780846	1.28035	0.0381079
1.36442	-1.42888	-0.0640721
-0.47984	1.08296	-0.0378225
-1.64272	1.17321	-0.0496333
-1.9633	1.10864	-0.0835199
-0.514874	1.08737	0.0608067
1.523	-1.10177	-0.0929158
1.26896	-1.02213	-0.0146814
-1.15569	1.19375	0.0256564
-1.28503	0.970264	-0.0171097
-1.07464	0.628982	0.00749081
1.75031	-0.687681	0.0258049
3.06735	-2.27293	-2.49054
-2.48622	0.412582	1.28326
-2.18825	0.545114	0.650256
0.872132	-1.28197	-1.29347
1.504	-1.22592	-1.40819
-1.41142	0.568221	0.15577
-1.82999	5.42807	0.172345
1.11287	-1.40821	-0.760738
-1.00308	0.462716	0.757825
1.50496	-1.07583	-0.395522
1.25608	-1.11018	-0.102087
1.1534	-0.825131	-0.170055
1.10604	-0.546754	-1.4549
1.47066	-0.807869	-1.20906
1.49238	-0.802315	-0.609628
0.58638	-1.05835	-0.297922
-1.02687	0.577223	0.439671
-1.16645	0.731145	0.209539
1.14472	-1.11546	-0.212161
-1.0938	0.637053	0.877065
-1.29346	0.889996	1.06678
1.5921	-1.91841	-1.57757
-0.792267	1.46445	1.23732
1.29555	-0.600724	-1.36217
1.11969	-0.522027	-0.271886
-1.40634	0.891907	0.423519
-1.47082	1.15546	0.567512
-0.869153	1.10255	2.22562
2.59971	-1.5541	-1.35635
-1.20948	1.53606	1.82908
1.66907	-0.896615	-0.123585
0.858489	-1.77896	-0.243902
0.769216	-1.01934	-0.212798
-1.05585	1.32173	0.229904
2.64262	-1.74988	-0.406164
1.09814	-1.09632	-0.203772
2.15605	-1.83936	0.118644
-1.10937	1.63281	0.523137
0.586163	-1.11025	-0.373468
0.731803	-1.19059	-0.294755
1.1444	-1.53653	-1.14123
1.00254	-0.808715	-1.71251
-1.21812	1.29578	0.512834
1.90876	-1.03613	-0.120221
1.37992	-0.734117	-0.112788
1.25539	-0.364464	-0.409855
1.59338	-0.434472	-0.683263
-1.0197	0.271973	0.675837
-1.58317	0.462076	1.04034
0.452395	-1.18728	-0.423055
1.02363	-0.717486	-2.74891
1.95435	-0.537705	-1.54624
-1.33523	0.946738	0.553823
1.97411	-1.95521	-1.48341
1.683	-1.23801	-0.511165
1.14379	-1.48162	-0.332481
-1.09694	-0.630436	-0.126764
-2.17965	-0.937143	-0.12902
-2.61997	-0.996611	-0.0450405
-1.84778	-0.918252	0.1886
1.13026	0.266783	-0.0640635
1.65228	-0.0436131	2.02678
-1.52757	-2.0076	0.0388124
-1.38219	-0.850946	-0.12835
-0.156944	1.45769	0.379394
-1.07513	-1.18822	0.660387
-1.702	-1.04069	2.11489
1.25201	1.14181	0.76771
-0.376214	-1.35947	-1.87538
-0.406712	-1.1561	-1.78721
-0.0938123	-1.41244	-1.09773
1.45191	0.105849	1.56369
1.09082	-0.0312495	-1.57764
-0.26793	-1.42253	-2.45296
-1.28995	-0.103449	0.674741
2.25258	-0.139978	0.15396
