## Supplementary material for "Fetal programming by the parental microbiome of offspring behavior, and DNA methylation and gene expression within the hippocampus": Table S8

### Sheet: DMR STRING Analysis
Biological Process (Gene Ontology)
#term ID	Pathway	Observed gene count	Background gene count	Strength	BH corrected p values	Network proteins
GO:0007154	Cell communication	21	4179	0.53	0.0003	Itfg2,Rhoc,Lrrk1,Nts,Nrcam,Gng4,Drd1a,Gdnf,Rgl1,Itga6,Rheb,Smad3,Rap2b,Traip,Mapk3,Dock1,Arnt2,Lefty2,Rps6,Ptp4a3,Cacna1e
GO:0023052	Signaling	20	4065	0.52	0.00064	Rhoc,Lrrk1,Nts,Nrcam,Gng4,Drd1a,Gdnf,Rgl1,Itga6,Rheb,Smad3,Rap2b,Traip,Mapk3,Dock1,Arnt2,Lefty2,Rps6,Ptp4a3,Cacna1e
GO:0050896	Response to stimulus	25	6908	0.38	0.00088	Itfg2,Rhoc,Lrrk1,Nts,Nrcam,Gng4,Drd1a,Gdnf,Rgl1,Itga6,Rheb,Mmp15,Smad3,Rap2b,Traip,Uvrag,Tbce,Mapk3,Xrcc6,Dock1,Arnt2,Lefty2,Rps6,Ptp4a3,Cacna1e
GO:0007165	Signal transduction	18	3779	0.5	0.004	Rhoc,Lrrk1,Nts,Gng4,Drd1a,Gdnf,Rgl1,Itga6,Rheb,Smad3,Rap2b,Traip,Mapk3,Dock1,Arnt2,Lefty2,Rps6,Ptp4a3
GO:0051716	Cellular response to stimulus	21	5497	0.41	0.0078	Itfg2,Rhoc,Lrrk1,Nts,Gng4,Drd1a,Gdnf,Rgl1,Itga6,Rheb,Smad3,Rap2b,Traip,Uvrag,Mapk3,Xrcc6,Dock1,Arnt2,Lefty2,Rps6,Ptp4a3
GO:0032501	Multicellular organismal process	22	6272	0.37	0.0108	Itfg2,Lrrk1,Nts,Nrcam,Drd1a,Gdnf,Itga6,Rheb,Mmp15,Smad3,Rap2b,Tbce,Mapk3,Xrcc6,Dock1,Arnt2,Lefty2,Lrig1,Pla2g5,Rps6,Ptp4a3,Cacna1e
GO:0045937	Positive regulation of phosphate metabolic process	10	1159	0.76	0.0108	Lrrk1,Drd1a,Gdnf,Itga6,Smad3,Rap2b,Mapk3,Xrcc6,Lefty2,Pla2g5
GO:0042327	Positive regulation of phosphorylation	9	1085	0.74	0.0327	Lrrk1,Drd1a,Gdnf,Itga6,Rap2b,Mapk3,Xrcc6,Lefty2,Pla2g5
GO:0019220	Regulation of phosphate metabolic process	11	1776	0.62	0.0443	Lrrk1,Drd1a,Gdnf,Itga6,Smad3,Rap2b,Uvrag,Mapk3,Xrcc6,Lefty2,Pla2g5
GO:0050794	Regulation of cellular process	26	9541	0.26	0.0443	Itfg2,Rhoc,Hltf,Lrrk1,Nts,Nrcam,Gng4,Drd1a,Gdnf,Rgl1,Itga6,Rheb,Smad3,Rap2b,Traip,Smg7,Uvrag,Mapk3,Xrcc6,Dock1,Arnt2,Lefty2,Pla2g5,Rps6,Ptp4a3,Cacna1e
Molecular Function (Gene Ontology)
#term ID	Pathway	Observed gene count	Background gene count	Strength	BH corrected p values	Network proteins
GO:0005160	Transforming growth factor beta receptor binding	3	23	1.94	0.015	Gdnf,Smad3,Lefty2
GO:0005488	Binding	29	11199	0.24	0.015	Rhoc,Hltf,Lrrk1,Nts,Nrcam,Gng4,Drd1a,Gdnf,Rgl1,Itga6,Rheb,Mmp15,Smad3,Rap2b,Traip,Smg7,Tubb4b,Uvrag,Tbce,Mapk3,Lgals4,Xrcc6,Pdzrn3,Dock1,Arnt2,Lefty2,Pla2g5,Rps6,Cacna1e
GO:0005515	Protein binding	23	6764	0.36	0.015	Hltf,Lrrk1,Nts,Nrcam,Gng4,Drd1a,Gdnf,Rgl1,Itga6,Rheb,Smad3,Rap2b,Smg7,Uvrag,Tbce,Mapk3,Xrcc6,Dock1,Arnt2,Lefty2,Pla2g5,Rps6,Cacna1e
GO:0003924	GTPase activity	5	270	1.09	0.0416	Rhoc,Gng4,Rheb,Rap2b,Tubb4b
GO:0017111	Nucleoside-triphosphatase activity	7	685	0.83	0.0416	Rhoc,Hltf,Gng4,Rheb,Rap2b,Tubb4b,Xrcc6
KEGG Pathways
#term ID	Pathway	Observed gene count	Background gene count	Strength	BH corrected p values	Network proteins
mmu04371	Apelin signaling pathway	4	133	1.3	0.0168	Gng4,Smad3,Mapk3,Rps6
mmu04151	PI3K-Akt signaling pathway	5	355	0.97	0.0303	Gng4,Itga6,Rheb,Mapk3,Rps6
mmu04014	Ras signaling pathway	4	224	1.08	0.0327	Gng4,Rgl1,Mapk3,Pla2g5
mmu04350	TGF-beta signaling pathway	3	95	1.32	0.0327	Smad3,Mapk3,Lefty2
mmu04540	Gap junction	3	84	1.38	0.0327	Drd1a,Tubb4b,Mapk3
Reactome Pathways
#term ID	Pathway	Observed gene count	Background gene count	Strength	BH corrected p values	Network proteins
MMU-162582	Signal Transduction	13	2417	0.56	0.0371	Rhoc,Nts,Gng4,Drd1a,Gdnf,Rgl1,Rheb,Smad3,Tubb4b,Mapk3,Dock1,Lrig1,Rps6
MMU-109582	Hemostasis	6	524	0.88	0.0478	Gng4,Itga6,Tubb4b,Mapk3,Dock1,Lefty2
MMU-1266738	Developmental Biology	6	488	0.91	0.0478	Rhoc,Gdnf,Smad3,Tubb4b,Mapk3,Dock1
MMU-422475	Axon guidance	5	278	1.08	0.0478	Rhoc,Gdnf,Tubb4b,Mapk3,Dock1
Count In Network:
The first number indicates how many proteins in your network are annotated with a particular term. The second number indicates how many proteins in total (in your network and in the background) have this term assigned. You can click on the numbers to see the network view of the gene sets behind them.
Strength:
Log10(observed / expected). This measure describes how large the enrichment effect is. It’s the ratio between i) the number of proteins in your network that are annotated with a term and ii) the number of proteins that we expect to be annotated with this term in a random network of the same size.
BH Corrected p values
This measure describes how significant the enrichment is. Shown are p-values corrected for multiple testing within each category using the Benjamini – Hochberg procedure.
